# SKSR1 identified as key virulence factor in *Cryptosporidium* by genetic crossing

**DOI:** 10.1101/2024.01.29.577707

**Authors:** Wei He, Lianbei Sun, Tianyi Hou, Zuwei Yang, Fuxian Yang, Shengchen Zhang, Tianpeng Wang, Na Li, Yaqiong Guo, L. David Sibley, Yaoyu Feng, Lihua Xiao

**Author notes:** Contributed equally to this work (Wei He, Lianbei Sun, Tianyi Hou). Correspondence (L.X.); (Y.F.); (L.D.S.).

## Abstract

*Cryptosporidium parvum* is a major cause of severe diarrhea. Although isolates of this zoonotic parasite exhibit significant differences in infectivity and virulence, the genetic determinants for these traits are not clear. In this study, we used classical genetics to cross two *C. parvum* isolates of different virulence and used bulked segregant analysis of whole-genome sequence data from the progeny to identify quantitative trait loci (QTL) associated with *Cryptosporidium* infectivity and virulence. Of the 26 genes in three QTL, two had loss-of-function mutations in the low-virulence isolates. Deletion of the *SKSR1* gene or expression of the frame-shift mutant sequence reduced the pathogenicity of infection *in vivo*. SKSR1 is a polymorphic secretory protein expressed in small granules and secreted into the parasite-host interface. These results demonstrate that SKSR1 is an important virulence factor in *Cryptosporidium,* and suggest that this extended family may contribute to pathogenesis.
