## Supplemental Table S1 and Table S2 for "SKSR1 identified as key virulence factor in *Cryptosporidium* by genetic crossing": Cry-GeneticCross-BSA-Stables-2024-01-23.xlsx

### Sheet: Table S1
Table S1 26 candidate genes of QTL regions of different groups
Chromosome	Gene ID	Annotation	No. of impacted SNPs	Impact level				Type of effect
				High	Moderate	Low	Modifier	Missense variant	Stop gained	Synonymous variant	Upstream gene variant
1	cgd1_110	Signal peptide region containing protein	3	0	0	2	1	0	0	2	1
	cgd1_140	Uncharacterized Secreted Protein (CpLSP gene family): SKSR	2	1	1	0	0	1	1	0	0
	cgd1_170	Uncharacterized protein	2	0	0	0	2	0	0	0	2
	cgd1_260	Signal peptide region containing protein	2	0	0	0	2	0	0	0	2
	cgd1_320	Oxysterol-binding protein	2	0	0	0	2	0	0	0	2
	cgd1_340	machado-Joseph disease protein like domain/UBX domain containing protein	2	0	0	1	1	0	0	1	1
	cgd1_330	CDC48 like AAA ATPase	7	0	0	0	7	0	0	0	7
	cgd1_350	RNA recognition motif domain containing protein	6	0	0	2	4	0	0	2	4
	cgd1_360	Nucleolar complex protein 2	1	0	1	0	0	1	0	0	0
	cgd1_470	Armadillo-type fold/Signal peptide region containing protein (mucin)	1	0	0	1	0	0	0	1	0
	cgd1_460	Uncharacterized protein	2	0	0	0	2	0	0	0	2
	cgd1_560	Uncharacterized protein with WD40	1	0	1	0	0	1	0	0	0
	cgd1_580	Dynamin-like protein	1	0	1	0	0	1	0	0	0
7	cgd5_4510 (CPCDC_7g4511)	Uncharacterized protein	1	0	1	0	0	1	0	0	0
	cgd5_4510 paralog (CPCDC_7g4512)	Uncharacterized protein	5	1	0	1	3	0	1	1	3
	cgd7_10	Uncharacterized protein	1	0	0	0	1	0	0	0	1
	cgd7_30	Uncharacterized protein	3	0	0	2	1	0	0	2	1
	cgd7_40	Protein kinase/EF-hand domain containing protein	2	0	1	0	1	1	0	0	1
	cgd7_80	XPA1 binding protein-like GTpase	2	0	0	1	1	0	0	1	1
	cgd7_120	cAMP-dependent protein kinase regulatory subunit	1	0	0	0	1	0	0	0	1
	cgd7_150	Uncharacterized protein	3	0	1	0	2	1	0	0	2
	cgd7_160	Trmb type tRNA (guanine-N-7) methyltransferase	2	0	1	0	1	1	0	0	1
8	cgd8_100	Uncharacterized protein	2	0	2	0	0	2	0	0	0
	cgd8_140	Uncharacterized protein	2	0	1	0	1	1	0	0	1
	cgd8_310	Zinc finger SWIM-type domain-containing protein	1	0	0	0	1	0	0	0	1
	cgd8_550	Uncharacterized protein	1	1	0	0	0	0	1	0	0

### Sheet: Table S2
Table S2 - Primers used in this study.
Primer Name	Sequence (5' - 3')	Usage
Δuprt-tdTomato-3'ins-F	TGCCGAACTTTTCGCCAG	Primer set used to detect insertion of tdTomato-Nluc-P2A-neo in the uprt locus spanning the 3' CRISPR targeting site (1330 bp)
Δuprt-tdTomato-3'ins-R	CATTTGTACTTGAGTTCATCT
Δuprt-tdTomato-5'ins-F	ATAATGTGCGAAACAACG	Primer set used to detect insertion of tdTomato-Nluc-P2A-neo in the uprt locus spanning the 5' CRISPR targeting site (1145 bp)
Δuprt-tdTomato-5'ins-R	GTTTCCTTTTCACTTAATAGTC
Δtk-mNeonGreen-3'ins-F	TGCCGAACTTTTCGCCAG	Primer set used to detect insertion of mNeonGreen-Nluc-P2A-neo in the tk locus spanning the 3' CRISPR targeting site (1271 bp)
Δtk-mNeonGreen-3'ins-R	TTCCACATTTGTATACCTTC
Δtk-mNeonGreen-5'ins-F	GCCACTGCTACAGCTAC	Primer set used to detect insertion of mNeonGreen-Nluc-P2A-neo in the tk locus spanning the 5' CRISPR targeting site (1609 bp)
Δtk-mNeonGreen-5'ins-R	GGCGGAAATATGTGTAG
cgd2_750-F	GGGGTAGATAGTTTCAGTCATC	Primer set used to detect polymorphic sites in F1 genetic crosses progeny
cgd2_750-R	ACTTGGTCAGAACGAGGG
cgd8_2400-F	AAATTGGGAGAAGATTGG	Primer set used to detect polymorphic sites in F1 genetic crosses progeny
cgd8_2400-R	CTCCAGTCCTAGTTACCCTA
sksr1-gRNA1-linker	CTGAAAGGTTAAGTGTTGGGGAAACTACACAAGCTGAGAGGTTTTAGAGCTAGAAATAGC	Primer used with U6_F to mutate the sgRNA on pACT1:Cas9-GFP, U6:sgTK to generate pACT1:Cas9-GFP, U6:sgSKSR1
U6-F	CCCAACACTTAACCTTTCAGT	Primer set used to amplify Cas9 plasmid backbone (9963 bp) for building pACT1:Cas9-GFP, U6:sgSKSR1
tracr RNA-R1	GTTTTAGAGCTAGAAATAGCAAG
SKSR1-KO-Amp-F	CTCGAATTCACTGGCCGTC	Primer set used to amplify plasmid backbone (2655 bp) for building SKSR1-tdTomato-Nluc-P2A-neo-SKSR1 by Gibson assembly
SKSR1-KO-Amp-R	TAACCTAAAACTTGCCATGCGTAATCATGGTCATAGC
SKSR1-KO-5FLANK-F	ATGGCAAGTTTTAGGTTA	Primer set used to amplify SKSR1 5' UTR homology arm (687 bp) for building SKSR1-tdTomato-Nluc-P2A-neo-SKSR1 by Gibson assembly
SKSR1-5FLANK-R	TAACCAACTCATTCTGACGCCCAATGTATCGT
SKSR1-KO-3FLANK-F	GATTTCTTATCGTGAATGTG	Primer set used to amplify SKSR1 3' UTR homology arm (823 bp) for building SKSR1-tdTomato-Nluc-P2A-neo-SKSR1 by Gibson assembly
SKSR1-KO-3FLANK-R	GACGGCCAGTGAATTCGAGTATTACACCATATTAACAGA
SKSR1-actin-F	TCAGAATGAGTTGGTT	Primer set used to amplify fragment of pActin-tdTomato-pEno-Nluc-P2A-Neo (4742 bp) for building SKSR1-tdTomato-Nluc-P2A-neo-SKSR1 by Gibson assembly
SKSR1-nluc-R	CATTCACGATAAGAAATCGCTTAATTAATCAGAAGAAT
SKSR1-TAG-Amp-F	GGAGATCCTCTAGAGTCGAC	Primer set used to amplify plasmid backbone (2684 bp) for building pSKSR1-3HA-Nluc-P2A-neo by Gibson assembly
SKSR1-TAG-Amp-R	GAGCTCAGCTCGAATTCAC
SKSR1-TAG-5FLANK-F	GAATTCGAGCTGAGCTCTAATGAGTCAAGTGGTGG	Primer set used to amplify SKSR1 5' UTR homology arm (732 bp) for building pSKSR1-3HA-Nluc-P2A-neo by Gibson assembly
SKSR1-TAG-5FLANK-R	CGAGCCCGAGCCCTTGCTAGCTTTATATTTTTCTGAAACATTG
SKSR1-TAG-3FLANK-F	CTTGACGAATTCTTCTGAGATTTCTTATCGTGAATGTG	Primer set used to amplify SKSR1 3' UTR homology arm (839 bp) for building pSKSR1-3HA-Nluc-P2A-neo by Gibson assembly
SKSR1-TAG-3FLANK-R	GACTCTAGAGGATCTCCTATTACACCATATTAACAGA
SKSR1-TAG-Linker-F	GCAAGGGCTCGGGCT	Primer set used to amplify fragment of pEno-Nluc-P2A-Neo (2077 bp) for building pSKSR1-3HA-Nluc-P2A-neo by Gibson assembly
SKSR1-TAG-nluc-R	TCAGAAGAATTCGTCAAGAAG
SKSR1-delect-F	CATCAAGCGTTCCCAT	Primer set used to detect polymorphic loci in sksr1 gene bewteen IId-GD and IId-HLJ isolates (393 bp)
SKSR1-delect-R	GAATCTCCTCATTTACGG
SKSR1m(+A)-M-F	CAGAAAAATGGAAAAAAAAAAAGAGAGAAGG	Primer set used to amplify plasmid backbone (6951 bp) for building pSKSR1m(+A)-3HA-Nluc-P2A-neo by Gibson assembly
SKSR1m(+A)-M-R	CATCTTCTTCCTTCTCTCTTTTTTTTTTTCCA
gRNA1-M-F	GAAACAACTCAGGCAGAGAGCGGAGAC	Primer used to mutate the sgRNA on pSKSR1-3HA-Nluc-P2A-neo (6951 bp)
gRNA1-M-R	CTCTCTGCCTGAGTTGTTTCTAAACTC
Δsksr1-5'ins-F	TCTCCCTCCATCTGTCG	Primer set used to detect insertion of tdTomato-Nluc-P2A-neo in the sksr1 locus spanning the 5' CRISPR targeting site (1222 bp)
Δsksr1-5'ins-R	GCCCTAACGCTTTCTA
Δsksr1-3'ins-F	TTCCTTGTCCTTTACGG	Primer set used to detect insertion of tdTomato-Nluc-P2A-neo in the sksr1 locus spanning the 3' CRISPR targeting site (1128 bp)
Δsksr1-3'ins-R	TCTGTAACGGATGA
SKSR1-3HA-5'ins-F	GAAATGTTTGCTAGATCGAC	Primer set used to detect insertion of 3HA-Nluc-P2A-neo in the sksr1 locus spanning the 5' CRISPR targeting site (2141 bp)
SKSR1-3HA-5'ins-R	GGCAATCCGAATGACC
SKSR1-3HA-3'ins-F	TCTTCTCACCTTGCTCC	Primer set used to detect insertion of 3HA-Nluc-P2A-neo in the sksr1 locus spanning the 3' CRISPR targeting site (1648 bp)
SKSR1-3HA-3'ins-R	GTTATTCCATGTTCTCTTG
cgd8_550-KO-5Flank-F	AGCTGAGCTCGCTAATTCTGATAATTTTCATTCTG	Primer set used to amplify cgd8_550 5' UTR homology arm (786 bp) for building cgd8_550-tdTomato-Nluc-P2A-neo-cgd8_550 by Gibson assembly
cgd8_550-KO-5Flank-R	CTCATTCTGATGTTTCAAAATGAAAAAATATCAAAC
cgd8_550-KO-actin-F	TTTTGAAACATCAGAATGAGTTGGTTATAAAC	Primer set used to amplify fragment of pActin-mNeonGreen-pEno-Nluc-P2A-Neo (4014 bp) for building cgd8_550-tdTomato-Nluc-P2A-neo-cgd8_550 by Gibson assembly
cgd8_550-KO-nluc-R	ACGCTCACATTCAGAAGAATTCGTCAAG
cgd8_550-KO-3Flank-F	ATTCTTCTGAATGTGAGCGTAACCTAAGATAGGTTTG	Primer set used to amplify cgd8_550 3' UTR homology arm (703 bp) for building cgd8_550-tdTomato-Nluc-P2A-neo-cgd8_550 by Gibson assembly
cgd8_550-KO-3Flank -R	AGCTGGTACCGAGCACCAGAGTTGCCGC
cgd8_550-KO-PUC-F	TCTGGTGCTCGGTACCAGCTCGGTACCC	Primer set used to amplify plasmid backbone (2722 bp) for building cgd8_550-tdTomato-Nluc-P2A-neo-cgd8_550 by Gibson assembly
cgd8_550-KO-PUC-R	CAGAATTAGCGAGCTCAGCTCGAATTCAC
cgd8_550-gRNA1-linker	CTGAAAGGTTAAGTGTTGGGGTCACTGTAATGAAGGATCAGTTTTAGAGCTAGAAATAGC	Primer used with U6_F to mutate the sgRNA on pACT1:Cas9-GFP, U6:sgTK to generate pACT1:Cas9-GFP, U6:sgcgd8_550
cgd8_550-gRNA2-linker	CTGAAAGGTTAAGTGTTGGGGTTCGTCTATAGACTATTAGGTTTTAGAGCTAGAAATAGC
cgd8_550-TAG-5Flank-F	AGCTGAGCTCGGATCTATGGAAAACCATC	Primer set used to amplify cgd8_550 5' UTR homology arm (7496 bp) for building pcgd8_550-3HA-Nluc-P2A-neo by Gibson assembly
cgd8_550-TAG-5Flank-R	GCCCTTGCTAGCTTCATCCATTCTCTTGCACAC
cgd8_550-TAG-actin-F	GCTAGCAAGGGCTCGGGC	Primer set used to amplify fragment of pActin-mNeonGreen-pEno-Nluc-P2A-Neo (2091 bp) for building pcgd8_550-3HA-Nluc-P2A-neo by Gibson assembly
cgd8_550-TAG-nluc-R	ACGCTCACATTCAGAAGAATTCGTCAAG
cgd8_550-TAG-3Flank-F	ATTCTTCTGAATGTGAGCGTAACCTAAGATAGGTTTG	Primer set used to amplify cgd8_550 3' UTR homology arm (706 bp) for building pcgd8_550-3HA-Nluc-P2A-neo by Gibson assembly
cgd8_550-TAG-3Flank -R	CTAGAGGATCTCCGAGCACCAGAGTTGCCGC
cgd8_550-TAG-PUC-F	GGAGATCCTCTAGAGTC	Primer set used to amplify plasmid backbone (2684 bp) for building pcgd8_550-3HA-Nluc-P2A-neo by Gibson assembly
cgd8_550-TAG-PUC-R	CCATAGATCCGAGCTCAGCTCGAATTCAC
gRNA2-MU-S-R	AGAAATTCTCTTCTAATAGTCTATAGACGAACTG	Primer used to mutate the sgRNA1 on pcgd8_550-3HA-Nluc-P2A-neo
gRNA2-MU-S-F	CTTTAAACTCAATGATCCTTCATTACAGTG
gRNA1-MU-L-F	ACTATTAGAAGAGAATTTCTTTTTAAATTCGAAC	Primer used to mutate the sgRNA2 on pcgd8_550-3HA-Nluc-P2A-neo
gRNA1-MU-L-R	AAGGATCATTGAGTTTAAAGTTGTTGAAGAG
cgd8_550-3HA-5'ins-F	AATAAACAACAAATTGAGAG	Primer set used to detect insertion of 3HA-Nluc-P2A-neo in the cgd8_550 locus spanning the 5' CRISPR targeting site (1018 bp)
cgd8_550-3HA-5'ins-R	ATCCGAATGACCAACTA
cgd8_550-3HA-3'ins-F	CTTGGTGGTGAATGGG	Primer set used to detect insertion of 3HA-Nluc-P2A-neo in the cgd8_550 locus spanning the 3' CRISPR targeting site (827 bp)
cgd8_550-3HA-3'ins-R	TGTTAGACCTTCTTGGC
Δcgd8_550-5'ins-F	TAGGCAGCTCCTCTAC	Primer set used to detect insertion of tdTomato-Nluc-P2A-neo in the cgd8_550 locus spanning the 5' CRISPR targeting site (1282 bp)
Δcgd8_550-5'ins-R	GTGTTGCTTATTATTGGT
Δcgd8_550-CDS-F	TGTCAGCAATAATAAACTC	Primer set used to detect CDs region in the cgd8_550 locus spanning the 5' CRISPR targeting site (477 bp)
Δcgd8_550-CDS-R	CTGATTTGGTCCCTTCG
cgd8_550m(C-G) -5'ins-F	TAGACATTTACCCGCTCAG	Primer set used to detect mutation sequence in the cgd8_550 locus spanning the 5' CRISPR targeting site (1671 bp)
cgd8_550m(C-G)-5'ins-R	CTGATTTGGTCCCTTCG
C1-1-F	GCTCCAGAAAGAAGAATCG	Primer set used to detect polymorphic loci at the 3 ends of chromosome 1 bewteen IId-GD and IId-HLJ isolates (457 bp)
C1-1-R	GAGTGATGACAATGGTTCGT
C1-2-F	TGAGAGCGGAGACAAACTTAG	Primer set used to detect polymorphic loci at the 5 ends of chromosome 1 bewteen IId-GD and IId-HLJ isolates (352 bp)
C1-2-R	TTGAGTGGAATCTTCAGACG
C2-1-F	GGGGTAGATAGTTTCAGTCATC	Primer set used to detect polymorphic loci at the 5 ends of chromosome 2 bewteen IId-GD and IId-HLJ isolates (832 bp)
C2-1-R	ACTTGGTCAGAACGAGGG
C2-2-F	AAATTAACTGAATCACTGGAC	Primer set used to detect polymorphic loci at the 3 ends of chromosome 2 bewteen IId-GD and IId-HLJ isolates (468 bp)
C2-2-R	ACGGGCAACAACGAG
C3-1-F	TGTAAAGTCTTGTGGAACATAG	Primer set used to detect polymorphic loci at the 5 ends of chromosome 3 bewteen IId-GD and IId-HLJ isolates (529 bp)
C3-1-R	AATAGAAAGGCAACTCGG
C3-2-F	TGTAAAGTCTTGTGGAACATAG	Primer set used to detect polymorphic loci at the 3 ends of chromosome 3 bewteen IId-GD and IId-HLJ isolates (469 bp)
C3-2-R	AATAGAAAGGCAACTCGG
C4-1-F	GACTTACCTGTGGGAATACATC	Primer set used to detect polymorphic loci at the 5 ends of chromosome 4 bewteen IId-GD and IId-HLJ isolates (598 bp)
C4-1-R	ATGGGACCCTCACTTTACC
C4-2-F	CAGGAATACTCTTTGCTCC	Primer set used to detect polymorphic loci at the 3 ends of chromosome 4 bewteen IId-GD and IId-HLJ isolates (572 bp)
C4-2-R	AACAGGACCAGATACCCAC
C5-1-F	GGTTATTGCGTCGGTCTT	Primer set used to detect polymorphic loci at the 5 ends of chromosome 5 bewteen IId-GD and IId-HLJ isolates (326 bp)
C5-1-R	TTAAGCGGCACAAGC
C6-1-F	GTGAAAATTCTCAAACATC	Primer set used to detect polymorphic loci at the 5 ends of chromosome 6 bewteen IId-GD and IId-HLJ isolates (437 bp)
C6-1-R	TTGCTGACTTACAATATCC
C6-2-F	TTCTATGCCTAACAATGATACC	Primer set used to detect polymorphic loci at the 3 ends of chromosome 6 bewteen IId-GD and IId-HLJ isolates (471 bp)
C6-2-R	CAAATCCCTTACAAGTCGTT
C7-1-F	TGACATCTTTTATCCTCCTG	Primer set used to detect polymorphic loci at the 5 ends of chromosome 7 bewteen IId-GD and IId-HLJ isolates (236 bp)
C7-1-R	TGAACTTGCGGAGACC
C7-2-F	CTTCGGTCTGATTGTTCC	Primer set used to detect polymorphic loci at the 3 ends of chromosome 7 bewteen IId-GD and IId-HLJ isolates (263 bp)
C7-2-R	GCCAGAATAACCCTGAGTA
C8-1-F	TTGTCAGCAATAATAAACTCTT	Primer set used to detect polymorphic loci at the 5 ends of chromosome 8 bewteen IId-GD and IId-HLJ isolates (480 bp)
C8-1-R	CACTGATTTGGTCCCTTC
C8-2-F	TTAATAAGCATCGTCTTG	Primer set used to detect polymorphic loci at the 3 ends of chromosome 8 bewteen IId-GD and IId-HLJ isolates (387 bp)
C8-2-R	CAAATGGCAGGAAATG
